# Unexpected organellar locations of ESCRT machinery in Giardia intestinalis and complex evolutionary dynamics spanning the transition to parasitism in the lineage Fornicata

**DOI:** 10.1101/2021.02.11.430673

**Authors:** Shweta V. Pipaliya, Rui Santos, Dayana Salas-Leiva, Erina A. Balmer, Corina D. Wirdnam, Andrew J. Roger, Adrian B. Hehl, Carmen Faso, Joel B. Dacks

**Affiliations:** Division of Infectious Diseases, Department of Medicine, University of Alberta, Edmonton, Alberta, Canada; Institute of Parasitology, University of Zurich, Zurich, Switzerland; Centre for Comparative Genomics and Evolutionary Bioinformatics, Department of Biochemistry and Molecular Biology, Faculty of Medicine, Dalhousie University, Halifax, Nova Scotia, Canada; Institute of Cell Biology, University of Bern, Bern, Switzerland; Institute of Parasitology, Biology Centre, CAS, v.v.i. Branisovska 31 370 05 Ceske Budejovice, Czech Republic

**Keywords:** ESCRT/Endosomal Sorting Complexes Required for Transport, VPS/Vacuolar Protein Sorting, PV/peripheral vacuoles, MVB/Multivesicular bodies, CHMP/Charged Multivesicular Protein, Fornicata, *Giardia*

## Abstract

Comparing a parasitic lineage to its free-living relatives is a powerful way to understand how the evolutionary transition to parasitism occurred. *Giardia intestinalis* (Fornicata) is a leading cause of gastrointestinal disease world-wide and is famous for its unusual complement of cellular compartments, such as having peripheral vacuoles instead of typical endosomal compartments. Endocytosis plays an important role in *Giardia*’s pathogenesis. Endosomal sorting complexes required for transport (ESCRT) are membrane-deforming proteins associated with the late endosome/multivesicular body (MVB). MVBs are ill-defined in *G. intestinalis* and roles for identified ESCRT-related proteins are not fully understood in the context of its unique endocytic system. Furthermore, components thought to be required for full ESCRT functionality have not yet been documented in this species.

We used genomic and transcriptomic data from several Fornicata species to clarify the evolutionary genome streamlining observed in *Giardia*, as well as to detect any divergent orthologs of the Fornicata ESCRT subunits. We observed differences in the ESCRT machinery complement between *Giardia* strains. Microscopy-based investigations of key components of ESCRT machinery such as *Gi*VPS36and *Gi*VPS25 link them to peripheral vacuoles, highlighting these organelles as simplified MVB equivalents. Unexpectedly, we show ESCRT components associated with the Endoplasmic Reticulum, and for the first time, mitosomes. Finally, we identified the rare ESCRT component CHMP7 in several fornicate representatives, including *Giardia*, and show that contrary to current understanding, CHMP7 evolved from a gene fusion of VPS25 and SNF7 domains, prior to the last eukaryotic common ancestor, over 1.5 billion years ago. Our findings show that ESCRT machinery in *G. intestinalis* is far more varied and complete than previously thought, and associating to multiple cellular locations and presenting changes in ESCRT complement which pre-date adoption of a parasitic lifestyle.
