## Supplementary material for "Unexpected organellar locations of ESCRT machinery in Giardia intestinalis and complex evolutionary dynamics spanning the transition to parasitism in the lineage Fornicata": Table S1

### Sheet: HMM Queries
Table S1. Pan eukaryotic ESCRT queries and databases used for retrieval of up to date genomes and transcriptomes for homology searching and phylogenetic analyses
ESCRT Protein	Supergroup	Lineage	Protein Accessions
TOM1-Esc	Opisthokonta	Homo sapiens	NP_001076437.1
			NP_005477.2
			NP_005479.1
	Amoebozoa	Dictyostelium discoideum	XP_635855.1
	SAR	Bigelowiella natans	86744
			140342
	Archaeplastida	Arabidopsis thaliana	ACI49794.1
			F4KAU9.1
			AAQ62873.1
			Q8L860.1
			Q9LNC6.1
			Q9LPL6.1
			Q9FFQ0.1
			Q9C9Y1.1
			Q9LFL3.1
	Excavata	Naegleria gruberi	68824
ESCRTI-VPS37	Opisthokonta	Homo sapiens	AAK54349.1
			NP_078943.1
			NP_060436.4
			NP_001071089.1
		Saccharomyces cerevisiae	NP_013220.1
	Amoebozoa	Dictyostelium discoideum	DDB0190314
	SAR	Bigelowiella natans	88187
		Phytophthora ramorum	77087
	Archaeplastida	Arabidopsis thaliana	Q9SCP9.1
			Q3EBL9.1
	Excavata	Naegleria gruberi	75751
		Trypanosoma cruzi	Tc00.1047053503801.50
		Trypanosoma brucei	Tb11.01.0370
ESCRTI-VPS28	Opisthokonta	Homo sapiens	NP_057292.1
		Saccharomyces cerevisiae	NP_015260.1
	Amoebozoa	Dictyostelium discoideum	DDB0186436
	SAR	Bigelowiella natans	91523
		Phytophthora ramorum	71260
	Archaeplastida	Arabidopsis thaliana	AEE84471.1
			AAP13369.1
		Cyanidioschyzon merolae	M1VJ30
	Excavata	Naegleria gruberi	72174
		Trypanosoma cruzi	Tc00.1047053506155.50
		Trypanosoma brucei	Tb11.01.2510
		Trichomonas vaginalis	XP_001328962.1
ESCRTI-VPS23	Opisthokonta	Homo sapiens	NP_006283.1
		Saccharomyces cerevisiae	P25604.3
	Amoebozoa	Dictyostelium discoideum	DDB0218848
	SAR	Bigelowiella natans	85290
		Phytophthora ramorum	79629
		Tetrahymena thermophila	TTHERM_01132890
	Archaeplastida	Arabidopsis thaliana	Q9LHG8.1
			Q9FFY6.1
		Cyanidioschyzon merolae	CMK136C
	Excavata	Naegleria gruberi	fgeneshHS_pg.scaffold_58000014
		Trypanosoma cruzi	Tc00.1047053511725.280
		Trypanosoma brucei	Tb11.01.5840
		Trichomonas vaginalis	XP_001581329.1
ESCRTII-VPS22	Opisthokonta	Homo sapiens	NP_009172.2
		Saccharomyces cerevisiae	NP_015323.1
	Amoebozoa	Dictyostelium discoideum	DDB0185415
	SAR	Bigelowiella natans	79150
		Phytophthora ramorum	73466
		Tetrahymena thermophila	TTHERM_00449090
	Archaeplastida	Arabidopsis thaliana	AAW70398.1
		Cyanidioschyzon merolae	CMO296C
	Excavata	Naegleria gruberi	53399
		Trypanosoma cruzi	Tc00.1047053506263.40
		Trypanosoma brucei	Tb927.4.2860
		Trichomonas vaginalis	XP_001305137.1
		Monocercomonoides exilis	MONOS_14227
ESCRTII-VPS25	Opisthokonta	Homo sapiens	NP_115729.1
		Saccharomyces cerevisiae	NP_012636.1
	Amoebozoa	Dictyostelium discoideum	DDB0189483
	SAR	Bigelowiella natans	52083
		Phytophthora ramorum	79380
		Tetrahymena thermophila	TTHERM_00532600
	Archaeplastida	Arabidopsis thaliana	BAH19794.1
		Cyanidioschyzon merolae	XP_005537082.1
	Excavata	Naegleria gruberi	69867
		Trypanosoma cruzi	Tc00.1047053510287.20
		Trypanosoma brucei	Tb10.70.2510
		Trichomonas vaginalis	XP_001323916.1
			EAY21786.1
		Monocercomonoides exillis	MONOS_6662
			MONOS_16847
ESCRTII-VPS36	Opisthokonta	Homo sapiens	NP_057159.2
		Saccharomyces cerevisiae	NP_013521.3
	Amoebozoa	Dictyostelium discoideum	DDB0205116
	SAR	Bigelowiella natans	133377
		Phytophthora ramorum	84789
		Tetrahymena thermophila	TTHERM_00155350
	Archaeplastida	Arabidopsis thaliana	NP_196112.1
		Cyanidioschyzon merolae	XP_005538098.1
	Excavata	Naegleria gruberi	50985
		Trypanosoma cruzi	Tc00.1047053504161.40
		Trypanosoma brucei	Tb10.61.0910
		Trichomonas vaginalis	XP_001315002.1
		Monocercomonoides exilis	MONOS_3860
			MONOS_2661
ESCRTIII-VPS20	Opisthokonta	Homo sapiens	NP_078867.2
		Saccharomyces cerevisiae	NP_013794.1
	Amoebozoa	Dictyostelium discoideum	DDB0218879
	SAR	Bigelowiella natans	52083
			30969
		Phytophthora ramorum	84124
		Cyanidioschyzon merolae	XP_005538120.1
		Tetrahymena thermophila	TTHERM_00038830
	Archaeplastida	Arabidopsis thaliana	NP_568980.1
			NP_196488.1
	Excavata	Naegleria gruberi	4284
		Trypanosoma cruzi	Tc00.1047053509393.10
		Trypanosoma brucei	Tb927.8.5430
		Trichomonas vaginalis	XP_001326293.1
			XP_001321606.1
		Monocercomonoides exilis	MONOS_775
			MONOS_1427
			MONOS_2592
ESCRTIII-VPS32	Opisthokonta	Homo sapiens	NP_054888.2
			NP_789782.1
			NP_689497.1
		Saccharomyces cerevisiae	NP_013125.1
	Amoebozoa	Dictyostelium discoideum	DDB0167295
	SAR	Phytophthora ramorum	85460
		Plasmodium falciparum	XP_001350822.1
		Toxoplasma gondii	50.m03224
	Archaeplastida	Arabidopsis thaliana	NP_194645.1
			NP_179573.1
		Cyanidioschyzon merolae	XP_005536235.1
	Excavata	Naegleria gruberi	81519
		Trypanosoma cruzi	Tc00.1047053511589.250
		Trypanosoma brucei	Tb11.01.13900
		Trichomonas vaginalis	XP_001308534.1
		Monocercomonoides exilis	MONOS_775
			MONOS_1427
			MONOS_2592
ESCRTIII-VPS2	Opisthokonta	Homo sapiens	NP_055268.1
			NP_054762.2
		Saccharomyces cerevisiae	NP_012924.2
	Amoebozoa	Dictyostelium discoideum	DDB0184359
			DDB0188723
	SAR	Phytophthora ramorum	71761
		Plasmodium falciparum	XP_001349362.1
		Tetrahymena thermophila	TTHERM_00194250
			TTHERM_00055970
		Bigelowiella natans	92093
	Archaeplastida	Arabidopsis thaliana	NP_565336.1
			AAO64783.1
			NP_563696.1
			NP_199269.1
			AAD10675.1
		Cyanidioschyzon merolae	XP_005535122.1
	Excavata	Naegleria gruberi	50985
		Trypanososma brucei	Tb11.18.0015
		Trypanosoma cruzi	Tc00.1047053508355.170
		Trichomonas vaginalis	XP_001319206.1
			XP_001315023.1
ESCRTIII-VPS24	Opisthokonta	Homo sapiens	NP_057163.1
		Saccharomyces cerevisae	NP_012883.1
	Amoebozoa	Dictyostelium discoideum	DDB0186182
	SAR	Bigelowiella natans	89131
	Archaeplastida	Arabidopsis thaliana	NP_197686.1
	Excavata	Naegleria gruberi	82248
		Trypanosoma brucei	Tb11.01.1760
		Trypanosoma cruzi	Tc00.1047053503675.20
		Monocercomonoides exilis	MONOS_591
			MONOS_11038
		Trichomonas vaginalis	XP_001316657.1
ESCRTIII-CHMP7	Opisthokonta	Homo sapiens	NP_689485.1
		Latimeria chalumnae	XP_005995298.1
		Ictalurus punctatus	XP_017323157.1
		Sinocyclocheilus grahami	XP_016090788.1
		Pygocentrus natteri	XP_017551852.1
		Panaeolus olivaceus	XP_019965176.1
		Clupea harengus	XP_012685904.1
		Neolamprologus brichardi	XP_006803231.1
		Maylandia zebra	XP_004544175.1
		Saccharomyces cerevisae	NP_012486.3
	Amoebozoa	Dictyostelium discoideum	DDB0169062
	SAR	Cryptosporidium parvum	cgd5_3790
	Archaeplastida	Arabidopsis thaliana	NP_567125.1
	Excavata	Naegleria gruberi	78255
		Trichomonas vaginalis	XP_001308632.1
			XP_001302889.1
ESCRTIIIA-VPS46	Opisthokonta	Homo sapiens	NP_002759.2
			NP_065145.2
		Saccharomyces cerevisiae	NP_012961
	Amoebozoa	Dictyostelium discoideum	NP_012961.3
	SAR	Bigelowiella natans	88406
		Phytophthora ramorum	71287
		Toxoplasma gondii	583.m05674
		Plasmodium falciparum	CAD51746.1
		Tetrahymena thermophila	TTHERM_00239080
			TTHERM_00389800
	Archaeplastida	Arabidopsis thaliana	NP_173215.1
		Cyanidioschyzon merolae	XP_005538580.1
			XP_005538264.1
	Excavata	Naegleria gruberi	31862
		Trypanosoma brucei	Tb09.211.1770
			Tb11.02.0580
		Trypanosoma cruzi	Tc00.1047053506147.220
			Tc00.1047053510431.210
		Trichomonas vaginalis	XP_001300089.1
		Monocercomonoides exilis	MONOS_2479
			MONOS_2927
			MONOS_16822
ESCRTIIIA-VPS60	Opisthokonta	Homo sapiens	NP_057494.3
		Saccharomyces cerevisiae	NP_010774.4
	Amoebozoa	Dictyostelium discoideum	DDB0187725
	SAR	Bigelowiella natans	155810
		Phytopthora ramorum	81977
		Plasmodium falciparum	XP_001348571.2
		Toxoplasma gondii	583.m05674
		Tetrahymena thermophila	TTHERM_00079720
	Archaeplastida	Arabidopsis thaliana	NP_568143.1
		Cyanidioschyzon merolae	XP_005536794.1
	Excavata	Naegleria gruberi	48867
		Trypanosoma brucei	Tb10.70.3480
		Trypanosoma cruzi	Tc00.1047053506957.110
		Trichomonas vaginalis	XP_001318183.1
			XP_001300338.1
		Monocercomonoides exilis	MONOS_3657
			MONOS_12382
ESCRTIIIA-VPS31	Opisthokonta	Homo sapiens	AAF08220.1
		Saccharomyces cerevisiae	NP_015241.1
	Amoebozoa	Dictyostelium discoideum	DDB0167145
	SAR	Bigelowiella natans	134851
		Tetrahymena thermophila	TTHERM_00138280
			TTHERM_00131180
		Phytophthora ramorum	83419
	Excavata	Naegleria gruberi	79832
		Trypanosoma brucei	Tb11.18.0002
		Trypanosoma cruzi	Tc00.1047053503593.30
		Monocercomonoides exilis	MONOS_1330
ESCRTIIIA-VPS4	Opisthokonta	Homo sapiens	NP_037377.1
			NP_004860.2
		Saccharomyces cerevisiae	NP_015499.1
	Amoebozoa	Dictyostelium discoideum	DDB0185960
	SAR	Bigelowiella natans	58378
			92851
		Tetrahymena thermophila	TTHERM_00989490
			TTHERM_00036960
		Phytophthora ramorum	71978
		Plasmodium falciparum	XP_001348722.1
		Toxoplasma gondii	583.m05700
	Excavata	Naegleria gruberi	82205
		Trypanosoma brucei	Tb927.3.3280
		Trypanosoma cruzi	Tc00.1047053508153.330
		Trichomonas vaginalis	XP_001313396.1
		Monocercomonoides exilis	MONOS_3650
			MONOS_1448
			MONOS_2796
			MONOS_2880
			MONOS_6453
			MONOS_12922
ESCRTIIIA-IST1	Opisthokonta	Homo sapiens	NP_001257904.1
		Saccharomyces cerevisiae	KZV08358.1
	Amoebozoa	Dictyostelium discoideum	XP_636432.1
	SAR	Bigelowiella natans	83012
		Tetrahymena thermophila	TTHERM_00389800
		Toxoplasma gondii	TGME49_291170
	Archaeplastida	Arabidopsis thaliana	F4ICV8
		Cyanidioschyzon merolae	XP_005535544.1
	Excavata	Naegleria gruberi	78713
		Trypanosoma brucei	Tb927.10.2630
		Monocercomonoides exilis	MONOS_1079

### Sheet: Databases
Organism	Source
Homo sapiens	https://www.ncbi.nlm.nih.gov/genbank/
Saccharomyces cerevisiae	https://www.ncbi.nlm.nih.gov/genbank/
Dictyostelium discoideum	https://www.ncbi.nlm.nih.gov/genbank/
	http://dictybase.org/
Bigelowiella natans	https://genome.jgi.doe.gov/Bigna1/Bigna1.home.html
Phytophthora ramorum	https://genome.jgi.doe.gov/Phyra1_1/Phyra1_1.home.html
Toxoplasma gondii	http://toxodb.org/toxo/
Plasmodium falciparum	http://plasmodb.org/plasmo/
Tetrahymena thermophila	http://ciliate.org/index.php/
Arabidopsis thaliana	https://www.ncbi.nlm.nih.gov/genbank/
	https://www.uniprot.org/
	https://www.arabidopsis.org/
Cyanidioschyzon merolae	http://plants.ensembl.org/Cyanidioschyzon_merolae/
Naegleria gruberi	https://www.ncbi.nlm.nih.gov/genbank/
	https://genome.jgi.doe.gov/Naegr1/Naegr1.home.html
Trypanosoma cruzi	http://tritrypdb.org/tritrypdb/
Trypanosoma brucei	http://tritrypdb.org/tritrypdb/
Trichomonas vaginalis	http://trichdb.org/trichdb/
	https://www.ncbi.nlm.nih.gov/genbank/
Monocercomonoides exilis	http://www.protistologie.cz/hampllab/data.html
	https://www.ncbi.nlm.nih.gov/genbank/
Giardia intestinalis	http://giardiadb.org/giardiadb/
Spironucleus salmonicida	http://giardiadb.org/giardiadb/
Trepomonas sp. PC1 (assembled transcriptome)	https://www.ncbi.nlm.nih.gov/genbank/
Kipferlia bialata	https://ddbj.nig.ac.jp/BPSearch/bioproject?acc=PRJDB5457
Aduncisulcus paulster (assembled transcriptome)	https://datadryad.org/resource/doi:10.5061/dryad.34qd7/3
Ergobibamus cyprinoides (assembled transcriptome)	https://datadryad.org/resource/doi:10.5061/dryad.34qd7/3
Chilomastix cuspidata (assembled transcriptome)	https://datadryad.org/resource/doi:10.5061/dryad.34qd7/3
Chilomastix caulleryi (assembled transcriptome)	https://datadryad.org/resource/doi:10.5061/dryad.34qd7/3
Dysnectes brevis (assembled trancriptome)	https://datadryad.org/resource/doi:10.5061/dryad.34qd7/3
Carpediemonas membranifera (assembled transcriptome)	https://datadryad.org/resource/doi:10.5061/dryad.34qd7/3
