## Supplementary material for "Unexpected organellar locations of ESCRT machinery in Giardia intestinalis and complex evolutionary dynamics spanning the transition to parasitism in the lineage Fornicata": Table S3

### Sheet: Sheet1
Table S3: HHpred analyses of pan-eukaryotic CHMP7 N-termini
Supergroup	Lineage	CHMP7 ORF	HHPred Top Hit	PDB Hit Identity	Probability	E-value
Opisthokonta	Homo sapiens	NP_689485.1	3CUQ, Chain D	Vacuolar protein-sorting-associated protein 25	99.95	3.2e-32
	Drosophila melanogaster	NP_730525	3CUQ, Chain D	Vacuolar protein-sorting-associated protein 25	99.94	2.8e-30
	Latimeria chalumnae	XP_005995298.1	3CUQ, Chain D	Vacuolar protein-sorting-associated protein 25	99.93	2.9e-29
	Saccharomyces cerevisiae	NP_012486	3CUQ, Chain D	Vacuolar protein-sorting-associated protein 25	99.9	4.3e-27
	Cryptococcus neoformans	CNAG_04311.1	3CUQ, Chain D	Vacuolar protein-sorting-associated protein 25	99.88	3.6e-26
Amoebozoa	Dictyostelium discoideum	DDB0169062	3CUQ, Chain D	Vacuolar protein-sorting-associated protein 25	99.9	2.8e-29
SAR	Cryptosporidium parvum	cgd8_2920	3CUQ, Chain D	Vacuolar protein-sorting-associated protein 25	81.5	1.4
Archaeplastida	Arabidopsis thaliana	NP_567125	3CUQ, Chain D	Vacuolar protein-sorting-associated protein 25	99.88	1.4e-25
Excavata	Naegleria gruberi	78255	3CUQ, Chain D	Vacuolar protein-sorting-associated protein 25	99.83	9.8e-24
	Trichomonas vaginalis	XP_00130863.2	3CUQ, Chain D	Vacuolar protein-sorting-associated protein 25	99.9	3.6e-27
	Giardia intestinalis AWB	GL50803_7524	3CUQ, Chain D	Vacuolar protein-sorting-associated protein 25	99.87	4.2e-25
	Giardia intestinalis ADH	DHA2_7524	3CUQ, Chain D	Vacuolar protein-sorting-associated protein 25	99.87	3.6e-25
	Giardia intestinalis BGS	GL50581_994	3CUQ, Chain D	Vacuolar protein-sorting-associated protein 25	99.9	1.5e-26
	Giardia intestinalis BGS-B	GSB_7524	3CUQ, Chain D	Vacuolar protein-sorting-associated protein 25	99.9	1.6e-26
	Giardia intestinalis EP15	GLP15_130	3CUQ, Chain D	Vacuolar protein-sorting-associated protein 25	99.9	2.3e-26
