## Supplementary material for "Unexpected organellar locations of ESCRT machinery in Giardia intestinalis and complex evolutionary dynamics spanning the transition to parasitism in the lineage Fornicata": Table S4

### Sheet: Sheet1
Table S4 - Oligonucleotides used for the cloning of Giardia ESCRT subunits of interest
ESCRT subunit	Construct	Fragment	Sequence Forward Oligo (5'-3')	Sequence Reverse Oligo (5'-3')
CHMP7 (GL50803_7524)	pE-HA-CHMP7	CHMP7-promoter	GCTCTAGAGGCACTCTGTAGACGATGAAGG	CGAAATCTTTAGTTAGATTAGTGTCCTAGG
		HA-CHMP7	GCCCTAGGATGTACCCATACGATGTCCCAGACTACGCGGCTTCTGAAGTGGAGACGTC	GCTTAATTAATTATAGAGTAAATACCCACCCTATG
VPS25 (GL50803_8329)	pE-VPS25-HA	VPS25-HA	GCTCTAGAAACGCGGCGCTTACCACATTTG	TTAATTAATCACGCGTAGTCTGGGACATCGTATGGGTATAGGCCCAGGATTTTAATTCCCG
VPS36A (GL50803_11566 )	pE-VPS36A-HA	VPS36A-HA	CGTCTAGACTCGCTCCAATTCATAGCCATTATATG	CGTTAATTAACTACGCGTAGTCTGGGACATCGTATGGGTAGTCCATGGCCGGGCGCAG
VPS20L (GL50803_10299)	pE-HA-VPS20L	VPS20L -promoter	GCTCTAGACAGGGCCTTCGGAGATGTCC	GCCCTAGGAGGTTTCTAGTGTAAGCTTCTAGCG
		HA-VPS20L	GCCCTAGGATGTACCCATACGATGTCCCAGACTACGCGGGCTTGTTTGGAAAAAAGGCAAAC	GCTTAATTAACTAATTTACGCACACTTCGACC
VPS25 (GL50803_8329) and VPS36A (GL50803_11566 ), dual cassette construct	pE-VPS25-HA/pE-VPS36A-V5	VPS25-HA	gc TCTAGA CG CTT ACC ACA TTT GAG GAC G	gc CCTGCAGG cta CGCGTAGTCTGGGACATCGTATGGGTA TAG GCC CAG GAT TTT AAT TCC CG
		VPS36A-V5	gc GCATGC ACA CTC GTG AAT AGT CAT TTC TCG	CG TTAATTAA CTA tgtgctatcaagtccaagaagaggattaggaat GTC CAT GGC CGG GCG CAG AC
VPS25 (GL50803_8329) and VPS20L (GL50803_10299), dual cassette construct	pE-VPS25-HA/pE-V5-VPS20L	V5-VPS20L	ctcttcttggacttgatagcaca GGC TTG TTT GGA AAA AAG GCAAAC	TGT GCT ATC AAG TCC AAG AAG AGG ATT AGG AAT CAT AGG TTT CTA GTG TAA GCT TCT AG
